# A Deep Learning Framework for Prediction of Clinical Drug Response of Cancer Patients and Identification of Drug Sensitivity Biomarkers using Preclinical Samples

**DOI:** 10.1101/2021.07.06.451273

**Authors:** David Earl Hostallero, Lixuan Wei, Liewei Wang, Junmei Cairns, Amin Emad

## Abstract

**Background:** Prediction of the response of cancer patients to different treatments and identification of biomarkers of drug sensitivity are two major goals of individualized medicine. In this study, we developed a deep learning framework called TINDL, completely trained on preclinical cancer cell lines, to predict the response of cancer patients to different treatments. TINDL utilizes a tissue-informed normalization to account for the tissue and cancer type of the tumours and to reduce the statistical discrepancies between cell lines and patient tumours. In addition, this model identifies a small set of genes whose mRNA expression are predictive of drug response in the trained model, enabling identification of biomarkers of drug sensitivity.

**Results:** Using data from two large databases of cancer cell lines and cancer tumours, we showed that this model can distinguish between sensitive and resistant tumours for 10 (out of 14) drugs, outperforming various other machine learning models. In addition, our siRNA knockdown experiments on 10 genes identified by this model for one of the drugs (tamoxifen) confirmed that all of these genes significantly influence the drug sensitivity of the MCF7 cell line to this drug. In addition, genes implicated for multiple drugs pointed to shared mechanism of action among drugs and suggested several important signaling pathways.

**Conclusions:** In summary, this study provides a powerful deep learning framework for prediction of drug response and for identification of biomarkers of drug sensitivity in cancer.
