## Supplementary Table S1 for "A Deep Learning Framework for Prediction of Clinical Drug Response of Cancer Patients and Identification of Drug Sensitivity Biomarkers using Preclinical Samples"

### Sheet: TCGA_Labeled_Unlabeled
Drug	Num. Labeled Samples	Num. Resistant	Num. Sensitive	Tissue/Cancer type	Num. Unlabeled Samples for Tissue-informed Normalization
bleomycin	52	6	46	Cervix,Testis	321
cisplatin	303	66	237	Bladder,Cervix,Esophagus,Head and Neck,Liver,Lung,Soft Tissue,Stomach,Testis,Uterus	3170
cyclophosphamide	101	5	96	Breast	805
docetaxel	102	35	67	Bladder,Breast,Head and Neck,Lung,Prostate,Soft Tissue,Stomach,Uterus	3824
doxorubicin	100	32	68	Bladder,Breast,Cervix,Lung,Soft Tissue,Stomach,Thyroid,Uterus	3670
etoposide	84	11	73	Bladder,Brain,Lung,Stomach,Testis	2116
gemcitabine	157	82	75	Bladder,Cervix,Esophagus,Liver,Lung,Pancreas,Soft Tissue,Uterus	2607
irinotecan	23	17	6	Colon,Brain,Pancreas	1173
oxaliplatin	54	21	33	Colon,Pancreas,Stomach	1018
paclitaxel	158	47	111	Bladder,Breast,Cervix,Esophagus,Head and Neck,Lung,Ovary,Pancreas,Stomach,Uterus	3984
pemetrexed''	38	20	18	Lung	867
tamoxifen	20	6	14	Breast,Soft Tissue	1073
temozolomide	95	84	11	Brain	459
vinorelbine	30	7	23	Breast,Lung	1754

### Sheet: GDSC_Labeled
Drug	Num. Labeled Samples
bleomycin	840
cisplatin	945
cyclophosphamide	748
docetaxel	946
doxorubicin	855
etoposide	864
gemcitabine	910
irinotecan	798
oxaliplatin	799
paclitaxel	845
pemetrexed''	884
tamoxifen	935
temozolomide	936
vinorelbine	918
