## Supplementary Table S2 for "A Deep Learning Framework for Prediction of Clinical Drug Response of Cancer Patients and Identification of Drug Sensitivity Biomarkers using Preclinical Samples"

### Sheet: TNDLvsOther
p-value (one-sided Mann-Whitney U test)
drug/method	TINDL	Lasso	TG-Lasso (Huang et al.)	SVR	Geeleher et al.	Random Forests
bleomycin	0.0340947	0.0297101	0.0939312	0.0443471	0.0443471	0.255219
cisplatin	0.000635554	0.000243582	0.00079188	0.000338465	0.794034	0.0424615
cyclophosphamide	0.0560252	0.167819	0.188202	0.112506	0.893364	0.471918
docetaxel	0.703914	0.991065	0.942818	0.627	0.776745	0.996602
doxorubicin	0.014229	0.522098	0.924671	0.0590467	0.134646	0.0168
etoposide	0.00400228	0.00850043	0.00980698	0.00566193	0.0389082	0.0367256
gemcitabine	0.0456514	0.432333	0.177226	0.0137218	0.776618	0.259511
irinotecan	0.304397	0.28085	0.236362	0.258106	0.215559	0.304397
oxaliplatin	0.024136	0.0274077	0.0140944	0.0442963	0.0078374	0.00671428
paclitaxel	0.0229219	0.512137	0.444042	0.135011	0.00693033	0.063605
pemetrexed	0.286395	0.787075	0.733015	0.769784	0.296339	0.471217
tamoxifen	0.00113519	0.00322497	0.00113519	0.137023	0.483978	0.222085
temozolomide	0.0293759	0.0371009	0.0452927	0.087706	0.14361	0.62546
vinorelbine	0.0240898	0.00583996	0.00495874	0.282247	0.442869	0.5
AUROC
drug/method	TINDL	Lasso	TG-Lasso (Huang et al.)	SVR	Geeleher et al.	Random Forests
bleomycin	0.731884	0.73913	0.67029	0.717391	0.717391	0.586957
cisplatin	0.629715	0.640391	0.627158	0.636811	0.532988	0.569365
cyclophosphamide	0.7125	0.629167	0.61875	0.6625	0.664583	0.510417
docetaxel	0.532196	0.64307	0.595309	0.519	0.454158	0.663539
doxorubicin	0.636489	0.496783	0.589154	0.597426	0.568934	0.632
etoposide	0.749689	0.724782	0.719801	0.738481	0.666252	0.668742
gemcitabine	0.578211	0.492033	0.542927	0.602114	0.535122	0.529919
irinotecan	0.578431	0.588235	0.607843	0.598039	0.617647	0.578431
oxaliplatin	0.660895	0.656566	0.678211	0.63925	0.695527	0.699856
paclitaxel	0.600728	0.501438	0.492812	0.444317	0.624113	0.57696
pemetrexed	0.555556	0.575	0.558333	0.569444	0.552778	0.491667
tamoxifen	0.916667	0.880952	0.916667	0.666667	0.511905	0.619048
temozolomide	0.676407	0.666667	0.658009	0.626623	0.599567	0.529221
vinorelbine	0.751553	0.813665	0.819876	0.57764	0.521739	0.503106

### Sheet: TNDLvsDL
p-value (one-sided Mann-Whitney U test)
drug/method	TINDL	Combat-DL	ADDA-DL	DANN-DL
bleomycin	0.0340947	0.0108517	0.0443471	0.0567832
cisplatin	0.000635554	0.000146645	9.79e-05	0.00113492
cyclophosphamide	0.0560252	0.0615274	0.0404402	0.0418201
docetaxel	0.703914	0.77038	0.972839	0.981206
doxorubicin	0.014229	0.0663277	0.882184	0.285942
etoposide	0.00400228	0.00192287	0.0212451	0.0143421
gemcitabine	0.0456514	0.0384143	0.0812236	0.0228684
irinotecan	0.304397	0.328796	0.379585	0.432425
oxaliplatin	0.024136	0.0297839	0.0221391	0.0154679
paclitaxel	0.0229219	0.0819498	0.103338	0.166051
pemetrexed	0.286395	0.196398	0.306435	0.391859
tamoxifen	0.00113519	0.00585655	0.00768834	0.0310888
temozolomide	0.0293759	0.10348	0.0263989	0.112098
vinorelbine	0.0240898	0.00799391	0.0591448	0.0431413
AUROC
drug/method	TINDL	Combat-DL	ADDA-DL	DANN-DL
bleomycin	0.731884	0.761957	0.666304	0.636957
cisplatin	0.629715	0.642584	0.619665	0.607378
cyclophosphamide	0.7125	0.706875	0.71625	0.709792
docetaxel	0.532196	0.531855	0.61032	0.611599
doxorubicin	0.636489	0.5875	0.553722	0.554504
etoposide	0.749689	0.774346	0.693773	0.627895
gemcitabine	0.578211	0.570748	0.55265	0.581317
irinotecan	0.578431	0.559804	0.605882	0.626471
oxaliplatin	0.660895	0.648629	0.65368	0.644156
paclitaxel	0.600728	0.567165	0.550029	0.562133
pemetrexed	0.555556	0.571944	0.545833	0.565833
tamoxifen	0.916667	0.820238	0.74881	0.627381
temozolomide	0.676407	0.616126	0.663745	0.588312
vinorelbine	0.751553	0.774534	0.713665	0.65528
