## Supplementary Table S5 for "A Deep Learning Framework for Prediction of Clinical Drug Response of Cancer Patients and Identification of Drug Sensitivity Biomarkers using Preclinical Samples"

### Sheet: MultiDrugGenes
HGNC	bleomycin	cisplatin	cyclophosphamide	docetaxel	doxorubicin	etoposide	gemcitabine	irinotecan	oxaliplatin	paclitaxel	pemetrexed	tamoxifen	temozolomide	vinorelbine	Total
SLFN11	1	1	0	0	1	1	1	1	1	0	1	0	1	0	9
KCTD2	1	0	0	0	1	1	1	1	1	0	0	0	0	1	7
AKTIP	0	1	1	0	0	0	0	1	1	1	0	0	0	0	5
ABCB1	0	0	0	1	1	1	0	0	0	1	0	0	0	1	5
SAMHD1	0	1	0	0	1	0	1	0	0	0	0	1	1	0	5
CSTL1	1	1	0	0	1	0	1	0	0	0	0	0	0	1	5
FRMD3	1	0	0	0	0	1	1	1	0	0	0	0	0	1	5
RBCK1	1	0	0	0	1	1	1	0	0	0	0	0	0	1	5
MATN1	1	0	0	0	1	1	1	0	0	0	0	0	0	0	4
ZNF619	1	0	0	0	1	0	1	0	0	0	0	0	0	1	4
PCOLCE2	0	1	1	0	0	1	0	0	1	0	0	0	0	0	4
C9orf106	0	1	0	0	1	1	0	0	0	0	0	0	0	1	4
LRTOMT	0	1	0	0	0	0	0	1	1	1	0	0	0	0	4
PI3	0	0	0	0	1	0	1	1	1	0	0	0	0	0	4
SLC18B1	0	0	1	0	0	1	0	0	0	0	1	0	0	1	4
SYCP2L	0	1	1	0	0	0	0	1	1	0	0	0	0	0	4
APOBEC3A	0	0	0	1	0	0	0	0	0	0	0	1	1	1	4
EXOC2	0	0	1	0	0	0	0	0	0	0	0	1	1	1	4
KHDRBS3	0	0	0	1	0	0	1	0	0	1	0	1	0	0	4
PLAU	0	0	0	0	1	1	1	0	0	0	0	0	0	1	4
PSKH2	1	0	0	0	1	0	0	0	0	1	1	0	0	0	4
C1orf185	0	0	0	1	1	1	0	0	0	0	0	0	1	0	4
CRYAB	0	1	0	1	1	0	0	0	0	0	0	0	1	0	4
SREBF1	1	0	0	0	1	0	0	0	0	0	1	0	0	1	4
ASPHD2	1	0	0	0	0	0	0	0	1	0	0	1	1	0	4
ABCD1	0	0	1	1	0	0	0	0	0	1	0	0	0	1	4
STOML2	0	1	0	1	0	0	0	0	1	0	0	0	0	1	4
GORASP2	0	1	1	1	0	0	0	0	0	1	0	0	0	0	4
PRICKLE3	0	0	0	0	0	0	1	0	0	0	0	1	1	1	4
DYNLL2	0	0	0	0	0	0	0	0	1	1	0	0	0	1	3
ATP6V1C1	0	0	0	0	0	0	1	0	1	0	0	0	1	0	3
OR2A2	0	0	0	1	0	1	0	0	0	0	0	0	0	1	3
PDHB	0	0	1	0	0	1	0	0	1	0	0	0	0	0	3
PGAM1P4	0	1	0	0	0	1	0	0	0	1	0	0	0	0	3
LDLRAP1	0	0	0	1	0	0	0	0	0	1	0	0	0	1	3
ZNF597	0	0	0	0	0	0	0	1	1	0	0	1	0	0	3
CYP2F1	1	0	0	0	1	0	1	0	0	0	0	0	0	0	3
HOXA2	0	0	0	1	1	0	1	0	0	0	0	0	0	0	3
RRAGA	0	1	0	0	0	1	0	0	0	0	0	1	0	0	3
PEG10	1	0	0	0	0	0	0	1	1	0	0	0	0	0	3
PSMA2P1	0	0	0	0	0	0	0	0	1	0	0	1	1	0	3
HIPK4	0	0	0	0	1	0	1	0	0	0	0	0	0	1	3
IGHV3-13	1	0	0	0	0	0	1	1	0	0	0	0	0	0	3
TTLL8	0	0	0	0	1	1	1	0	0	0	0	0	0	0	3
MRPS26	0	0	0	0	0	0	1	0	0	1	0	0	0	1	3
BID	0	0	0	1	0	0	0	0	0	1	0	0	0	1	3
RPTOR	0	0	0	1	0	0	0	0	0	1	0	0	0	1	3
ACCSL	0	0	0	0	1	0	0	0	0	1	0	0	0	1	3
TTC3P1	0	1	0	1	0	0	0	0	0	0	0	0	1	0	3
TEX35	0	0	0	1	0	1	0	0	0	1	0	0	0	0	3
SLC27A5	0	0	1	0	0	0	0	0	1	0	0	1	0	0	3
KCNMB4	0	0	1	1	0	0	0	1	0	0	0	0	0	0	3
MPLKIP	0	0	0	1	0	0	0	0	0	0	0	1	1	0	3
MAP2	0	0	1	0	0	0	0	1	1	0	0	0	0	0	3
NAB2	1	0	0	0	1	1	0	0	0	0	0	0	0	0	3
PIWIL3	0	0	0	1	1	0	1	0	0	0	0	0	0	0	3
BAK1	0	0	1	0	0	0	0	0	0	0	0	1	1	0	3
C14orf178	1	0	1	0	0	0	1	0	0	0	0	0	0	0	3
PROS1	0	0	0	0	0	0	0	1	1	0	0	1	0	0	3
HDAC8	0	0	0	0	0	0	0	0	0	0	1	1	0	1	3
NPHP4	0	0	1	1	0	0	0	0	0	1	0	0	0	0	3
SERTAD2	0	0	0	1	0	1	0	0	0	0	0	0	0	1	3
ENTPD3	0	1	0	0	1	1	0	0	0	0	0	0	0	0	3
AIFM1	0	1	0	0	0	0	0	0	0	0	0	1	0	1	3
CEACAM3	0	0	0	0	0	1	1	0	0	0	0	0	0	1	3
CDKN2A	1	0	0	0	1	0	0	0	1	0	0	0	0	0	3
IFT74	0	0	0	0	0	1	0	0	1	0	0	0	1	0	3
CAAP1	0	0	0	0	1	0	0	0	1	0	0	0	1	0	3
MAPRE3	0	0	0	0	0	1	1	0	0	0	0	0	0	1	3
OXR1	0	0	0	0	0	0	0	0	1	0	0	0	1	1	3
MIER2	0	0	0	0	1	0	1	0	0	0	0	0	0	1	3
TMPRSS7	0	0	0	0	1	0	1	0	0	0	0	0	0	1	3
HAPLN2	0	0	0	1	1	0	0	0	0	0	0	0	0	1	3
C18orf25	0	1	0	0	0	1	0	0	0	0	0	0	1	0	3
PTPRR	0	0	0	0	0	0	0	1	1	1	0	0	0	0	3
PRTFDC1	0	0	1	0	0	0	0	0	0	0	1	1	0	0	3
LINC00612	0	0	0	1	0	0	0	0	1	0	0	0	1	0	3
NPR2	1	0	0	0	0	0	0	0	0	0	1	1	0	0	3
IRS2	0	0	1	0	0	0	0	0	0	0	0	1	1	0	3
CCDC25	0	0	0	0	0	0	0	0	0	0	0	1	1	1	3
MKRN3	1	0	0	0	1	1	0	0	0	0	0	0	0	0	3
ZMYND15	1	0	0	0	0	0	0	1	1	0	0	0	0	0	3
CLTA	0	1	0	1	1	0	0	0	0	0	0	0	0	0	3
NDN	0	0	0	0	1	1	0	0	0	1	0	0	0	0	3
LYSMD1	0	0	0	1	0	0	0	0	0	1	0	0	0	1	3
C1orf226	1	0	1	0	0	0	0	0	0	1	0	0	0	0	3
PLAGL1	0	1	0	0	0	1	0	0	0	0	0	1	0	0	3
CCT6A	0	0	0	0	1	0	1	0	0	0	0	0	0	1	3
OR13J1	1	0	0	0	1	0	1	0	0	0	0	0	0	0	3
PKP4	0	1	0	0	0	0	0	1	1	0	0	0	0	0	3
DSE	0	0	0	0	0	0	0	0	1	0	0	1	1	0	3
C15orf40	0	1	0	0	0	1	0	0	1	0	0	0	0	0	3
PTK7	0	0	0	1	1	0	0	0	0	0	0	0	0	1	3
WDFY3-AS2	0	0	0	0	0	0	0	1	1	1	0	0	0	0	3
PARP6	0	0	0	1	0	1	0	0	0	0	0	0	0	1	3
AKR1C6P	1	0	0	0	0	1	0	0	0	0	0	0	0	1	3
ZNF618	1	1	0	0	0	0	0	0	1	0	0	0	0	0	3
IPP	0	0	0	0	1	1	1	0	0	0	0	0	0	0	3
ZNF512B	0	0	1	0	0	0	0	0	1	1	0	0	0	0	3
PLGRKT	0	0	0	0	0	0	0	0	1	0	0	1	1	0	3
EPHX1	0	0	0	0	1	0	0	1	1	0	0	0	0	0	3
AP4S1	0	0	1	0	0	0	0	0	1	0	0	1	0	0	3
C20orf202	0	0	0	0	1	1	0	0	0	0	0	1	0	0	3
DYNLL1	0	0	0	0	1	1	0	0	0	0	0	0	0	1	3
PSAT1	0	1	0	0	0	1	0	1	0	0	0	0	0	0	3
ZBTB37	0	0	0	0	0	1	1	0	0	0	0	0	0	1	3
BRI3	1	0	0	0	1	0	1	0	0	0	0	0	0	0	3
RFTN1	0	0	0	0	0	0	0	0	1	0	0	1	1	0	3
EWSR1	1	1	0	0	0	0	0	0	0	0	0	0	1	0	3
HSP90AA4P	0	0	0	0	1	1	0	0	0	0	0	0	0	1	3
SCD	0	0	0	0	0	0	1	0	0	0	1	0	0	1	3
CASS4	0	0	0	0	1	0	1	0	0	0	0	1	0	0	3
TMEM218	0	0	0	0	1	1	0	0	0	0	0	0	0	0	2
SGSM3	0	0	1	0	0	0	0	0	0	1	0	0	0	0	2
CR1L	0	0	0	0	0	0	1	0	0	0	0	0	0	1	2
BTBD18	0	0	0	0	0	1	1	0	0	0	0	0	0	0	2
HPSE	0	0	0	0	0	0	0	1	0	1	0	0	0	0	2
RGS10	1	0	0	0	1	0	0	0	0	0	0	0	0	0	2
PARP14	0	0	0	0	0	0	0	0	1	0	0	0	1	0	2
RNF223	0	0	0	0	0	0	0	1	1	0	0	0	0	0	2
SLC38A5	0	0	0	0	0	0	0	1	1	0	0	0	0	0	2
OR1J1	1	0	0	0	1	0	0	0	0	0	0	0	0	0	2
DOK7	0	0	0	0	0	0	0	1	0	0	0	1	0	0	2
HEPACAM	0	1	0	1	0	0	0	0	0	0	0	0	0	0	2
CDC37L1	0	0	0	0	1	0	0	0	0	0	0	0	1	0	2
SMG5	0	0	0	1	0	0	0	0	0	0	0	0	1	0	2
FAR2	0	0	1	1	0	0	0	0	0	0	0	0	0	0	2
UVSSA	0	0	1	0	0	0	0	0	0	0	0	0	1	0	2
PDIA3	1	0	0	0	1	0	0	0	0	0	0	0	0	0	2
OR5T1	1	0	0	1	0	0	0	0	0	0	0	0	0	0	2
TTC37	1	0	0	0	0	0	0	0	0	0	0	0	0	1	2
VCP	0	1	0	1	0	0	0	0	0	0	0	0	0	0	2
CYHR1	0	0	0	0	0	0	0	0	0	0	0	1	1	0	2
ABCC1	0	0	0	0	1	1	0	0	0	0	0	0	0	0	2
CAMKK2	1	0	0	0	0	1	0	0	0	0	0	0	0	0	2
BCHE	0	0	0	0	1	1	0	0	0	0	0	0	0	0	2
ZMAT3	0	0	0	1	0	0	0	0	0	1	0	0	0	0	2
KIRREL3	0	1	0	0	0	0	0	0	1	0	0	0	0	0	2
TRAPPC8	1	0	1	0	0	0	0	0	0	0	0	0	0	0	2
SERTAD1	1	0	0	0	0	0	0	0	0	0	0	0	0	1	2
TSPAN16	0	0	0	0	1	0	0	0	0	0	0	0	0	1	2
ZFP64	0	1	0	0	1	0	0	0	0	0	0	0	0	0	2
WNT9A	0	0	1	0	0	0	0	0	1	0	0	0	0	0	2
CRCP	0	0	1	0	0	0	0	0	1	0	0	0	0	0	2
AGPAT3	0	0	0	0	0	0	1	0	0	0	0	0	1	0	2
XYLT1	1	0	0	0	0	0	1	0	0	0	0	0	0	0	2
ZNF701	0	0	0	0	0	0	0	1	0	0	0	0	0	1	2
USP29	0	0	0	0	1	1	0	0	0	0	0	0	0	0	2
KCNMB3	0	0	1	0	0	0	0	0	1	0	0	0	0	0	2
ANKRD30BP3	0	0	0	0	0	0	1	0	0	0	0	0	0	1	2
BCL2L1	0	0	1	0	0	0	0	1	0	0	0	0	0	0	2
NME4	0	0	0	0	1	1	0	0	0	0	0	0	0	0	2
ASB17	0	0	0	0	1	0	1	0	0	0	0	0	0	0	2
CHST3	1	0	0	0	0	1	0	0	0	0	0	0	0	0	2
SYT17	0	0	0	0	1	0	1	0	0	0	0	0	0	0	2
RAMP2	0	0	0	0	1	1	0	0	0	0	0	0	0	0	2
GLDC	1	1	0	0	0	0	0	0	0	0	0	0	0	0	2
SMU1	0	0	0	1	0	0	0	0	0	0	0	0	0	1	2
MAFA	1	0	0	0	0	0	1	0	0	0	0	0	0	0	2
RBM48	0	0	0	0	1	1	0	0	0	0	0	0	0	0	2
ZNF716	0	0	0	1	0	0	0	0	0	0	0	0	0	1	2
SLC22A17	0	0	0	0	1	0	1	0	0	0	0	0	0	0	2
JAK2	1	0	0	0	0	0	0	0	0	0	0	1	0	0	2
LUZP1	0	0	0	0	0	0	0	0	0	1	0	0	0	1	2
CYP3A43	0	0	0	0	0	1	0	0	0	0	0	0	1	0	2
DSCR9	0	0	0	0	0	0	0	1	1	0	0	0	0	0	2
GPR157	1	0	0	0	0	0	0	0	0	0	0	1	0	0	2
RPS6	0	0	0	1	0	0	0	0	0	0	0	1	0	0	2
WBP11	0	0	0	0	1	0	1	0	0	0	0	0	0	0	2
HTR7	0	0	0	0	1	0	1	0	0	0	0	0	0	0	2
LRRC10	1	0	0	0	0	1	0	0	0	0	0	0	0	0	2
VSIG8	1	0	0	0	0	0	1	0	0	0	0	0	0	0	2
CASP9	0	0	1	0	0	0	0	0	0	0	0	0	0	1	2
TRIB3	1	0	0	0	0	0	0	0	0	0	0	0	0	1	2
PAAF1	0	0	0	0	0	0	0	0	0	1	0	0	0	1	2
SOCS2	0	0	0	0	0	0	0	1	1	0	0	0	0	0	2
HIST1H2BL	0	0	0	0	0	0	0	1	0	1	0	0	0	0	2
CASP3	0	0	1	0	1	0	0	0	0	0	0	0	0	0	2
COL27A1	0	0	1	1	0	0	0	0	0	0	0	0	0	0	2
TMC1	0	0	0	0	0	1	0	1	0	0	0	0	0	0	2
BRF2	0	0	0	1	0	1	0	0	0	0	0	0	0	0	2
IL1RAPL2	0	0	0	0	0	1	0	0	0	1	0	0	0	0	2
OR1L8	0	0	0	0	0	0	0	1	0	0	0	0	1	0	2
CARD11	0	0	0	0	0	0	0	1	1	0	0	0	0	0	2
C5orf30	1	0	0	0	1	0	0	0	0	0	0	0	0	0	2
FMO4	0	0	0	1	0	0	0	0	0	0	0	0	1	0	2
TMEM139	0	0	0	0	0	0	0	1	1	0	0	0	0	0	2
SLFN13	0	0	0	0	0	0	1	1	0	0	0	0	0	0	2
AP5B1	0	0	0	1	0	0	0	0	0	0	0	0	0	1	2
CDIP1	0	0	0	1	0	1	0	0	0	0	0	0	0	0	2
TARBP2	0	0	0	0	0	1	0	0	0	0	0	0	0	1	2
UFSP2	0	1	0	0	1	0	0	0	0	0	0	0	0	0	2
POLRMT	0	1	0	0	0	0	0	0	0	0	0	0	1	0	2
HSPA2	0	1	0	0	0	0	0	0	0	0	0	1	0	0	2
BCAS3	0	0	1	0	0	0	0	0	1	0	0	0	0	0	2
RPL22L1	1	0	0	0	0	0	0	0	1	0	0	0	0	0	2
C10orf67	0	0	0	0	0	0	0	1	0	0	1	0	0	0	2
KRTAP13-4	0	0	0	0	0	0	0	1	0	1	0	0	0	0	2
NFIA	1	0	0	0	0	0	0	0	0	1	0	0	0	0	2
TSNARE1	0	0	0	0	0	0	0	1	1	0	0	0	0	0	2
C9orf40	0	0	0	0	1	1	0	0	0	0	0	0	0	0	2
BAX	0	1	0	0	0	0	0	0	1	0	0	0	0	0	2
ARHGAP21	0	0	0	0	0	1	0	0	0	0	0	0	0	1	2
TRIM72	1	0	0	0	0	1	0	0	0	0	0	0	0	0	2
SNHG14	0	0	0	0	1	1	0	0	0	0	0	0	0	0	2
FSCN2	0	0	1	0	0	1	0	0	0	0	0	0	0	0	2
MBD3	0	0	0	0	0	0	1	0	0	0	0	0	0	1	2
FOXL2	0	0	0	0	0	0	0	1	1	0	0	0	0	0	2
GSTA5	0	1	0	0	0	0	0	0	0	0	0	1	0	0	2
ZNF283	0	0	0	0	0	1	0	0	0	0	0	0	0	1	2
GSDMD	1	0	0	0	0	1	0	0	0	0	0	0	0	0	2
ZNF280D	0	0	0	0	0	1	0	0	1	0	0	0	0	0	2
DISP2	0	0	0	0	0	0	0	1	1	0	0	0	0	0	2
ZFP37	0	0	0	0	0	0	0	0	1	1	0	0	0	0	2
NRXN3	1	0	0	1	0	0	0	0	0	0	0	0	0	0	2
HMGN4	0	0	0	0	0	0	0	0	0	1	0	0	0	1	2
MS4A5	0	0	0	0	0	0	0	0	0	1	0	0	0	1	2
ACTA2	1	0	0	0	0	0	0	0	1	0	0	0	0	0	2
ORMDL1	1	0	0	0	0	0	0	1	0	0	0	0	0	0	2
ZNF530	1	0	0	0	0	1	0	0	0	0	0	0	0	0	2
ONECUT3	0	0	0	0	0	0	0	1	1	0	0	0	0	0	2
COX15	0	0	0	0	0	0	0	0	0	0	0	1	1	0	2
CDAN1	0	0	0	0	1	1	0	0	0	0	0	0	0	0	2
IFI30	0	0	1	0	0	0	0	0	1	0	0	0	0	0	2
KLHL17	0	0	1	0	0	0	0	0	0	1	0	0	0	0	2
RBM18	0	0	0	0	0	0	0	0	0	0	0	1	1	0	2
ZNF771	1	0	0	0	0	0	0	0	0	0	0	0	0	1	2
FUOM	0	0	0	1	0	0	0	0	0	0	0	0	1	0	2
C1QC	1	0	0	0	0	1	0	0	0	0	0	0	0	0	2
BEND2	0	0	0	0	0	0	1	0	0	1	0	0	0	0	2
BRWD3	0	0	0	0	0	0	0	0	1	0	0	1	0	0	2
PMPCA	0	0	1	0	0	0	0	0	1	0	0	0	0	0	2
ENDOD1	0	0	1	0	0	0	0	1	0	0	0	0	0	0	2
CCDC89	0	0	0	0	0	0	1	0	0	0	0	0	0	1	2
KLHL9	0	0	0	1	0	0	0	0	0	0	1	0	0	0	2
FKBP1A	0	1	0	0	0	0	0	0	0	1	0	0	0	0	2
FAM83F	0	0	1	0	0	0	0	1	0	0	0	0	0	0	2
RPL13A	0	0	0	1	0	0	0	0	0	0	0	1	0	0	2
NR2F1	0	0	1	1	0	0	0	0	0	0	0	0	0	0	2
WDFY2	0	0	1	0	0	1	0	0	0	0	0	0	0	0	2
HOXD13	0	0	1	0	0	0	0	0	0	1	0	0	0	0	2
BROX	0	1	0	1	0	0	0	0	0	0	0	0	0	0	2
PANK2	0	0	0	0	0	0	1	0	0	0	0	0	0	1	2
PHLDA3	1	0	0	0	0	1	0	0	0	0	0	0	0	0	2
ZNF770	0	0	0	1	0	0	0	1	0	0	0	0	0	0	2
UGT3A1	0	0	0	0	0	1	0	0	0	0	0	0	0	1	2
SPRN	0	0	0	0	0	0	0	0	0	1	0	1	0	0	2
SMIM13	0	0	0	0	0	0	0	0	0	1	0	0	0	1	2
GSG1L	1	0	0	0	1	0	0	0	0	0	0	0	0	0	2
PHGDH	0	1	0	1	0	0	0	0	0	0	0	0	0	0	2
TUBA4A	1	0	0	0	0	1	0	0	0	0	0	0	0	0	2
FOPNL	0	0	0	0	1	1	0	0	0	0	0	0	0	0	2
CLIC4	0	0	0	1	0	0	0	0	0	0	0	0	0	1	2
RNF8	0	1	0	1	0	0	0	0	0	0	0	0	0	0	2
PBRM1	1	0	0	0	0	0	0	0	1	0	0	0	0	0	2
SLCO3A1	1	0	0	0	0	1	0	0	0	0	0	0	0	0	2
TMEM47	0	0	0	0	0	0	1	0	0	0	0	1	0	0	2
PLCZ1	0	0	0	0	1	0	0	0	0	1	0	0	0	0	2
SALL4	1	1	0	0	0	0	0	0	0	0	0	0	0	0	2
OR56B4	0	0	0	0	0	0	0	1	1	0	0	0	0	0	2
KIAA1257	0	1	0	0	0	1	0	0	0	0	0	0	0	0	2
DNAJA1	1	0	0	0	1	0	0	0	0	0	0	0	0	0	2
HMGA2	0	0	0	0	1	0	0	0	0	0	0	0	0	1	2
PLEKHB2	0	0	0	1	0	0	0	0	0	0	0	0	1	0	2
CSRNP3	1	0	0	0	0	1	0	0	0	0	0	0	0	0	2
PROKR2	0	0	0	0	0	0	0	0	1	0	0	0	1	0	2
UBAP1	0	1	0	0	0	0	0	0	0	0	0	0	0	1	2
LDLR	0	0	0	0	0	1	1	0	0	0	0	0	0	0	2
TNFSF10	0	0	0	0	0	0	0	0	0	0	0	1	1	0	2
FZD3	0	0	1	0	0	0	0	0	0	1	0	0	0	0	2
BPIFB3	0	0	0	0	0	0	0	0	1	0	0	1	0	0	2
H1FNT	0	1	0	0	0	0	0	0	0	0	1	0	0	0	2
ZNF204P	0	0	0	1	0	0	0	0	0	0	0	0	0	1	2
EPDR1	0	0	1	0	0	0	0	0	0	1	0	0	0	0	2
KDM4C	0	0	0	0	0	0	0	0	1	0	0	0	1	0	2
TCTEX1D4	0	0	1	0	0	0	0	0	1	0	0	0	0	0	2
C3orf67	0	0	0	0	1	1	0	0	0	0	0	0	0	0	2
APPBP2	0	0	0	0	0	0	0	1	1	0	0	0	0	0	2
SYNM	0	0	0	0	0	0	0	0	1	0	1	0	0	0	2
DDRGK1	0	0	0	0	0	0	1	0	0	0	0	0	0	1	2
MAP1B	0	0	1	0	0	0	0	0	1	0	0	0	0	0	2
GPR108	1	0	0	0	0	0	0	0	0	1	0	0	0	0	2
DHRS7	0	1	0	0	0	1	0	0	0	0	0	0	0	0	2
C4orf36	0	0	0	0	0	0	0	0	0	0	0	0	1	1	2
SLC30A7	0	0	0	0	0	0	1	1	0	0	0	0	0	0	2
C2orf42	0	0	0	0	1	1	0	0	0	0	0	0	0	0	2
FAM149A	0	0	0	0	0	1	0	0	1	0	0	0	0	0	2
PREB	0	0	1	0	0	0	0	1	0	0	0	0	0	0	2
KRTAP2-1	0	0	0	0	0	1	0	1	0	0	0	0	0	0	2
FSCB	0	1	0	0	0	0	0	1	0	0	0	0	0	0	2
TSHZ1	0	0	0	0	1	1	0	0	0	0	0	0	0	0	2
KIAA2026	0	0	0	0	0	0	0	0	0	0	0	1	1	0	2
SMIM4	0	0	0	0	0	0	0	0	0	0	0	1	1	0	2
ABT1	0	0	1	0	0	0	0	0	0	0	0	0	0	1	2
C1orf159	1	0	0	0	0	0	0	0	0	1	0	0	0	0	2
PKN3	1	0	0	0	0	0	0	0	0	1	0	0	0	0	2
PLCE1	0	0	0	0	0	0	0	1	1	0	0	0	0	0	2
TMEM82	0	0	0	0	0	0	0	1	1	0	0	0	0	0	2
ZFP3	0	0	0	0	0	0	0	0	0	0	0	1	0	1	2
ACTR6	0	0	0	0	0	0	0	0	0	0	0	1	1	0	2
SYTL2	0	0	0	0	1	0	0	0	0	0	0	0	0	1	2
TDRD7	1	0	0	0	0	1	0	0	0	0	0	0	0	0	2
CPT2	0	0	1	0	0	0	0	0	0	0	0	1	0	0	2
RCAN3	0	0	0	0	0	0	0	0	0	1	0	0	0	1	2
PPARD	0	0	0	1	0	0	0	1	0	0	0	0	0	0	2
DDI1	1	0	0	0	1	0	0	0	0	0	0	0	0	0	2
SNTA1	0	0	0	0	0	0	0	0	0	0	0	1	1	0	2
ID2	0	0	0	0	0	0	1	1	0	0	0	0	0	0	2
KDM4E	0	0	0	0	1	0	1	0	0	0	0	0	0	0	2
ST6GALNAC6	1	0	1	0	0	0	0	0	0	0	0	0	0	0	2
ACBD3	0	1	0	1	0	0	0	0	0	0	0	0	0	0	2
RPS27L	1	0	0	0	0	0	0	0	1	0	0	0	0	0	2
C1orf61	0	0	1	0	0	0	0	0	1	0	0	0	0	0	2
FNDC7	0	0	0	0	0	0	0	0	1	1	0	0	0	0	2
USP43	0	0	0	0	0	1	0	0	0	0	0	0	0	1	2
DHX58	0	0	0	0	1	1	0	0	0	0	0	0	0	0	2
ZNF740	0	0	0	0	1	0	1	0	0	0	0	0	0	0	2
SLC22A23	0	0	0	1	0	0	0	0	0	0	0	0	0	1	2
MLN	1	0	0	0	0	0	0	0	0	0	1	0	0	0	2
NOSIP	0	0	0	0	0	0	1	0	0	0	0	0	0	1	2
FBXL16	1	0	0	0	1	0	0	0	0	0	0	0	0	0	2
C3orf14	0	0	1	0	0	0	0	0	1	0	0	0	0	0	2
USP12	0	0	0	1	0	0	0	0	0	0	0	0	0	1	2
MUC4	0	0	0	0	0	0	0	1	0	0	0	0	0	1	2
VWC2L	0	0	0	0	0	0	1	0	0	0	0	0	0	1	2
OPCML	0	0	0	0	1	1	0	0	0	0	0	0	0	0	2
ENC1	0	0	0	0	0	0	0	1	1	0	0	0	0	0	2
BST2	0	0	0	0	0	0	0	0	0	0	0	1	1	0	2
RORA	0	0	0	0	0	1	1	0	0	0	0	0	0	0	2
E2F1	0	0	0	0	0	0	0	0	1	0	0	1	0	0	2
TNKS1BP1	0	0	0	1	0	0	0	0	0	0	0	0	0	1	2
C12orf60	0	0	0	0	1	0	1	0	0	0	0	0	0	0	2
NRSN2	0	0	0	0	0	0	0	0	0	0	1	1	0	0	2
ACCS	0	0	0	1	0	0	0	0	0	1	0	0	0	0	2
TAAR6	0	0	0	0	0	0	0	1	1	0	0	0	0	0	2
HIST1H2BH	1	0	0	0	0	1	0	0	0	0	0	0	0	0	2
PHB2	1	0	0	0	0	0	0	0	1	0	0	0	0	0	2
MORN5	1	0	0	0	0	0	0	0	1	0	0	0	0	0	2
XKR6	1	0	0	0	0	1	0	0	0	0	0	0	0	0	2
NUMBL	0	0	1	0	0	0	0	0	0	0	1	0	0	0	2
MAP1A	1	0	0	0	0	1	0	0	0	0	0	0	0	0	2
SMIM2	0	0	0	0	0	1	1	0	0	0	0	0	0	0	2
LARS2	1	0	0	0	0	0	0	0	1	0	0	0	0	0	2
PLIN2	0	0	1	0	0	0	0	0	0	0	0	0	0	1	2
CYP27C1	1	0	0	0	1	0	0	0	0	0	0	0	0	0	2
IFRD1	0	0	0	0	0	0	0	0	1	0	0	1	0	0	2
SLC35F2	0	0	0	0	1	0	1	0	0	0	0	0	0	0	2
SPATC1L	1	0	1	0	0	0	0	0	0	0	0	0	0	0	2
TMEM246	1	0	0	0	0	0	0	0	1	0	0	0	0	0	2

### Sheet: KnowEnG_GSC_STRING_PPI
Pathway	query_score	baseline_score	difference_score
Regulation of toll-like receptor signaling pathway	0.00374915	0.000548182	1
Alpha-synuclein signaling	0.00196387	9.49329e-05	0.583867
Arf6 trafficking events	0.00184274	0.000154617	0.527378
Insulin Pathway	0.00174093	0.000101032	0.512314
RalA downstream regulated genes	0.00166643	4.23686e-05	0.507365
